# How to barcode (almost all) freshwater biodiversity

**DOI:** 10.1101/2023.12.13.571596

**Authors:** Orianne Tournayre, Haolun Tian, David R. Lougheed, Matthew J.S. Windle, Sheldon Lambert, Jennipher Carter, Zhengxin Sun, Jeff Ridal, Yuxiang Wang, Brian F. Cumming, Shelley E. Arnott, Stephen C. Lougheed

## Abstract

Freshwater ecosystems are complex, diverse and face a variety of imminent threats that have led to changes in both ecosystem structure and function. It is urgent that we develop and standardize monitoring tools allowing for rapid and comprehensive assessment of freshwater communities to understand their changing dynamics and to inform conservation. Environmental DNA surveys offer a means to inventory and monitor aquatic diversity, yet most studies focus on one or a few taxonomic groups only. In this study, we sought to 1) identify thoroughly validated, cost-efficient primer pair combinations that maximize detection of broad swaths of freshwater diversity, and 2) facilitate future primer pair selection by creating a free online and user-friendly tool. We first evaluated the completeness of public reference sequence databases and the efficiency of 14 primer pairs using an *in silico* approach, and then performed eDNA surveys using five mock communities (mix of DNA from tissues), water samples from aquarium samples with known taxonomic composition, and finally water samples from freshwater systems in Eastern Canada. We highlight the power of eDNA-based metabarcoding for reconstructing freshwater communities, including prey, parasite, pathogen, invasive, and declining species. Our work reveals the importance of the marker choice on species resolution, as well as the importance of degenerate primers, the length of the target fragment and the filtering parameters on detection success in water eDNA samples. Our new online tool SNIPe revealed that 13 to 14 primer pairs are necessary to recover 100% of the species in water samples (aquarium and natural systems), but four primer pairs are sufficient to recover almost 75% of taxa with little overlap. These results highlight the usefulness of eDNA for freshwater monitoring and should prompt more studies on tools to survey all-inclusive communities.
