## Supplementary material for "How to barcode (almost all) freshwater biodiversity": Table S1

### Sheet: Table S1
Table S1. Number of OTU that were generated per group of taxa and gene by PrimerMiner and used in the in silico evaluation (mean penalty score calculation). Combination of groups of taxa-genes were selected based on the results of the reference database completeness evaluation.
Category	Group	Order	mt CO1	mt 16S rRNA	mt 12S rRNA	n 18S rRNA	bact 16S rRNA	chl rbcl
Invertebrates	Annelid	Hirudinea	380	22
Invertebrates	Annelid	Oligochaeta	1868	734
Invertebrates	Annelid	Polychaeta	469	289
Invertebrates	Arthropod	Coleoptera	3727
Invertebrates	Arthropod	Diptera	39237
Invertebrates	Arthropod	Ephemeroptera	2520
Invertebrates	Arthropod	Megaloptera	262
Invertebrates	Arthropod	Odonata	2141
Invertebrates	Arthropod	Plecoptera	1532
Invertebrates	Arthropod	Trichoptera	7318
Invertebrates	Mollusc	Architaenioglossa	168	81
Invertebrates	Mollusc	Basommatophora	453	318
Invertebrates	Mollusc	Heterotropha	31	0
Invertebrates	Mollusc	Littorinomorpha	288	92
Invertebrates	Mollusc	Myida	27	8
Invertebrates	Mollusc	Mytiloida	364	139
Invertebrates	Mollusc	Neotanioglossa	731	89
Invertebrates	Mollusc	Neritopsina	167	101
Invertebrates	Mollusc	Unionida	557	303
Invertebrates	Mollusc	Venerida	112	68
Invertebrates	Platyhelminthes	Turbellaria	128	7
Invertebrates	Zooplankton	Ploima	350
Invertebrates	Zooplankton	Amphipoda	1250
Invertebrates	Zooplankton	Anostraca	34
Invertebrates	Zooplankton	Calanoida	293
Invertebrates	Zooplankton	Cladocera	921
Invertebrates	Zooplankton	Cyclopoida	559
Invertebrates	Zooplankton	Decapoda	458
Invertebrates	Zooplankton	Isopoda	640
Invertebrates	Zooplankton	Podocopida	0
Vertebrates	Bird	Accipitriformes	165		49
Vertebrates	Bird	Anseriformes	218		46
Vertebrates	Bird	Charadriiformes	315		71
Vertebrates	Bird	Coraciiformes	42		11
Vertebrates	Bird	Gaviiformes	15		3
Vertebrates	Bird	Gruiformes	87		27
Vertebrates	Bird	Passeriformes	1066		39
Vertebrates	Bird	Pelecaniformes	72		24
Vertebrates	Bird	Podiceriformes	27		7
Vertebrates	Bird	Strigiformes	169		31
Vertebrates	Bird	Suliformes	35		5
Vertebrates	Fish	Acipenseriformes	25		5
Vertebrates	Fish	Amiiformes	2		2
Vertebrates	Fish	Anguiliformes	30		5
Vertebrates	Fish	Atheriniformes	42		6
Vertebrates	Fish	Clupeiformes	183		53
Vertebrates	Fish	Cypriniformes	2134		194
Vertebrates	Fish	Cyprinodontiformes	34		3
Vertebrates	Fish	Esociformes	12		6
Vertebrates	Fish	Gadiformes	8		2
Vertebrates	Fish	Gasterosteiformes	24		5
Vertebrates	Fish	Gobiiformes	1248		206
Vertebrates	Fish	Hiodontiformes	2		1
Vertebrates	Fish	Lepisosteiformes	8		6
Vertebrates	Fish	Osmeriformes	16		2
Vertebrates	Fish	Perciformes	624		111
Vertebrates	Fish	Petromyzontiformes	39		6
Vertebrates	Fish	Salmoniformes	60		12
Vertebrates	Fish	Scorpaeniformes	177		37
Vertebrates	Fish	Siluriformes	56		9
Vertebrates	Mammal	Artiodactyla	76		59
Vertebrates	Mammal	Carnivora	79		49
Vertebrates	Mammal	Eulipothyphla	233		91
Vertebrates	Mammal	Rodentia	612		102
Vertebrates	Reptile	Squamata	756		125
Vertebrates	Reptile	Testudines	52		23
Vertebrates	Amphibian	Anura	1276		760
Vertebrates	Amphibian	Urodela	584		125
Phytoplankton	Bigyra	Bicosoecida				5
Phytoplankton	Charophyta	Charales				71
Phytoplankton	Charophyta	Desmidiales				187
Phytoplankton	Charophyta	Klebsormidiales				3
Phytoplankton	Charophyta	Zygnematales				120
Phytoplankton	Chlorophyta	Chaetophorales				83
Phytoplankton	Chlorophyta	Chlamydomonales				850
Phytoplankton	Chlorophyta	Chlorellales				852
Phytoplankton	Chlorophyta	Cladophorales				391
Phytoplankton	Chlorophyta	Oedogoniales				31
Phytoplankton	Chlorophyta	Pyramimonadales				1
Phytoplankton	Chlorophyta	Sphaeropleales				582
Phytoplankton	Chlorophyta	Trebouxiales				1948
Phytoplankton	Chlorophyta	Ulotrichales				28
Phytoplankton	Choanoza	Choanoflagellates				68
Phytoplankton	Choanoza	Craspedida				68
Phytoplankton	Ciliophora	Choreotrichida				77
Phytoplankton	Ciliophora	Cyclotrichiida				4
Phytoplankton	Ciliophora	Halteriida				11
Phytoplankton	Ciliophora	Oligotrichida				59
Phytoplankton	Ciliophora	Peniculida				1
Phytoplankton	Ciliophora	Prorontida				42
Phytoplankton	Ciliophora	Prostomatida				1
Phytoplankton	Ciliophora	Sessilida				95
Phytoplankton	Cryptophyta	Cryptomonadales				296
Phytoplankton	Cryptophyta	Pyrenomonadales				60
Phytoplankton	Myzozoa	Gonyaulacales				6
Phytoplankton	Myzozoa	Gymnodiniales				231
Phytoplankton	Myzozoa	Peridiniales				20
Phytoplankton	Ochrophyta	Bacillariales				379
Phytoplankton	Ochrophyta	Chromulinales				319
Phytoplankton	Ochrophyta	Cocconeidales				62
Phytoplankton	Ochrophyta	Cymbellales				198
Phytoplankton	Ochrophyta	Eunotiales				37
Phytoplankton	Ochrophyta	Fragilariales				206
Phytoplankton	Ochrophyta	Hibberdiales				2
Phytoplankton	Ochrophyta	Licmophorales				27
Phytoplankton	Ochrophyta	Mastogloiales				48
Phytoplankton	Ochrophyta	Melosirales				15
Phytoplankton	Ochrophyta	Naviculales				541
Phytoplankton	Ochrophyta	Phaeothamniales				7
Phytoplankton	Ochrophyta	Rhizosoleniales				69
Phytoplankton	Ochrophyta	Rhopalodiales				31
Phytoplankton	Ochrophyta	Stephanodiscales				63
Phytoplankton	Ochrophyta	Surirellales				107
Phytoplankton	Ochrophyta	Synurales				321
Phytoplankton	Ochrophyta	Tabellariales				2
Phytoplankton	Ochrophyta	Thalassiophysales				138
Bacteria and Cyanobacteria	Cyanobacteria	Chroococcales					153
Bacteria and Cyanobacteria	Cyanobacteria	Nostocales					2814
Bacteria and Cyanobacteria	Cyanobacteria	Oscillatoriales					1132
Bacteria and Cyanobacteria	Cyanobacteria	Spirulinales					143
Bacteria and Cyanobacteria	Cyanobacteria	Synechococcales					351
Plants	Plants	Acorales						169
Plants	Plants	Alismatales						1483
Plants	Plants	Amborellales						47
Plants	Plants	Arales						1483
Plants	Plants	Asparagales						876
Plants	Plants	Asterales						7627
Plants	Plants	Boraginales						460
Plants	Plants	Callitrichales						1050
Plants	Plants	Campanulales						1507
Plants	Plants	Caryophyllales						1808
Plants	Plants	Ceratophyllales						41
Plants	Plants	Charales						553
Plants	Plants	Commelinales						94
Plants	Plants	Equisetales						271
Plants	Plants	Ericales						1379
Plants	Plants	Fagales						573
Plants	Plants	Gentianales						1417
Plants	Plants	Lamiales						3394
Plants	Plants	Malpighiales						430
Plants	Plants	Myrtales						826
Plants	Plants	Nymphaeales						47
Plants	Plants	Osmundales						150
Plants	Plants	Poales						3723
Plants	Plants	Polygonales						1809
Plants	Plants	Ranunculales						1886
Plants	Plants	Rosales						4233
Plants	Plants	Saxifragales						168
Plants	Plants	Scrophulariales						265
Plants	Plants	Solanales						103
