## Supplementary material for "How to barcode (almost all) freshwater biodiversity": Table S2

### Sheet: Table S2
Table S2. Information on mock community samples.
Mock community	Group	Species name	Provider	Sample ID	Sample type	Storage method	Year of collection	Extraction method	EXTRACTION DATE
MC1 to 4	Annelida	Macrobdella decora	Queen's University	QU0003	Tissue	Ethanol	2021	Qiagen Blood and Tissue kit	2021-11-03
MC1 to 4	Arthropoda	Gerris sp.	Queen's University	QU0001	Tissue	Ethanol	2021	Qiagen Blood and Tissue kit	2021-11-03
MC5	Arthropoda	Erythemis simplicicollis	Queen's University	QU0008	Tissue	Ethanol	2021	Qiagen Blood and Tissue kit	2021-11-03
MC1 to 4	Arthropods	Orconectes virilis	Queen's University	AT0027	Tissue	Frozen	2021	Qiagen Blood and Tissue kit	2021-11-03
MC5	Arthropods	Aphelocheirus sp.2	Queen's University	AT0018	Tissue	Frozen	2021	Qiagen Blood and Tissue kit	2021-11-03
MC1 to 4	Bird	Ardea herodias herodias	Royal Ontario Museum	1B-1278	Tissue	Ethanol	?	Salt extraction protocol	2021-09-01
MC1 to 4	Bird	Charadrius vociferus vociferus	Royal Ontario Museum	1B-2947	Tissue	Ethanol	?	Salt extraction protocol	2021-09-01
MC1 to 4	Bird	Larus delawarensis	Royal Ontario Museum	1B-3001	Tissue	Ethanol	?	Salt extraction protocol	2021-09-01
MC1 to 4	Bird	Agelaius phoeniceus phoeniceus	Royal Ontario Museum	1B-3613	Tissue	Ethanol	?	Salt extraction protocol	2021-09-01
MC1 to 4	Bird	Pandion haliaetus carolinensis	Royal Ontario Museum	1B-3696	Tissue	Ethanol	?	Salt extraction protocol	2021-09-01
MC1 to 4	Bird	Ceryle alcyon alcyon	Royal Ontario Museum	1B-3878	Tissue	Ethanol	?	Salt extraction protocol	2021-09-01
MC1 to 4	Bird	Bucephala clangula americana	Royal Ontario Museum	1B-4024	Tissue	Ethanol	?	Salt extraction protocol	2021-09-01
MC1 to 4	Bird	Branta canadensis hutchinsii	Royal Ontario Museum	1B-4590	Tissue	Ethanol	?	Salt extraction protocol	2021-09-01
MC1 to 4	Bird	Gavia immer	Royal Ontario Museum	1B-696	Tissue	Ethanol	?	Salt extraction protocol	2021-09-01
MC1 to 4	Bird	Calidris minutilla	Royal Ontario Museum	LESA033	Tissue	Ethanol	?	Salt extraction protocol	2021-09-01
MC1 to 4	Bird	Strix varia	Thousand Island National Park	TINP005	Tissue	Frozen	2018	Salt extraction protocol	2021-08-25
MC1 to 4	Bird	Colaptes auratus	Thousand Island National Park	TINP008	tissue	frozen	?	Qiagen Blood and Tissue kit	2021-11-03
MC5	Bird	Podiceps auritus cornutus	Royal Ontario Museum	1B-3663	Tissue	Ethanol	?	Salt extraction protocol	2021-09-01
MC5	Bird	Rallus limicola	Royal Ontario Museum	1B-3766	Tissue	Ethanol	?	Salt extraction protocol	2021-09-01
MC5	Bird	Phalacrocorax auritus auritus	Royal Ontario Museum	1B-4337	Tissue	Ethanol	?	Salt extraction protocol	2021-09-01
MC5	Bird	Anas platyrhynchos platyrhynchos	Royal Ontario Museum	1B-4992	Tissue	Ethanol	?	Salt extraction protocol	2021-09-01
MC5	Bird	Archilochus colubris	Thousand Island National Park	TINP009	tissue	frozen	2015	Qiagen Blood and Tissue kit	2021-11-03
MC5	Cyanobacteria	Microcystis aeruginosa	Queen's University	124	Tissue	Room temperature in growing media	2021	Qiagen DNeasy Plant Pro	2021-09-16
MC1 to 4	Fish	Ameiurus nebulosus	River Institute	RI0030	Tissue	Frozen	2021	Qiagen Blood and Tissue kit	2021-11-03
MC1 to 4	Fish	Ambloplites rupestris	River Institute	RI0028	Tissue	Frozen	2021	Qiagen Blood and Tissue kit	2021-11-03
MC1 to 4	Fish	Alosa pseudoharengus	River Institute	RI0003	Tissue	Frozen	2021	Qiagen Blood and Tissue kit	2021-11-03
MC1 to 4	Fish	Esox masquinongy	River Institute	RI0001	Tissue	Frozen	2021	Qiagen Blood and Tissue kit	2021-11-03
MC1 to 4	Fish	Notropis bifrenatus	River Institute	RI0006	Tissue	Frozen	2021	Qiagen Blood and Tissue kit	2021-11-03
MC1 to 4	Fish	Labidesthes sicculus	River Institute	RI0007	Tissue	Frozen	2021	Qiagen Blood and Tissue kit	2021-11-03
MC1 to 4	Fish	Sander vitreus	River Institute	RI0008	Tissue	Frozen	2021	Qiagen Blood and Tissue kit	2021-11-03
MC1 to 4	Fish	Notemigonus crysoleucas	River Institute	RI0009	Tissue	Frozen	2021	Qiagen Blood and Tissue kit	2021-11-03
MC1 to 4	Fish	Acipenser fulvescens	River Institute	RI0010	Tissue	Frozen	2021	Qiagen Blood and Tissue kit	2021-11-03
MC1 to 5	Fish	Amia calva	River Institute	RI0011	Tissue	Frozen	2021	Qiagen Blood and Tissue kit	2021-11-03
MC1 to 4	Fish	Noturus gyrinus	River Institute	RI0012	Tissue	Frozen	2021	Qiagen Blood and Tissue kit	2021-11-03
MC1 to 4	Fish	Notropis hudsonius	River Institute	RI0013	Tissue	Frozen	2021	Qiagen Blood and Tissue kit	2021-11-03
MC1 to 4	Fish	Semotilus corporalis	River Institute	RI0014	Tissue	Frozen	2021	Qiagen Blood and Tissue kit	2021-11-03
MC1 to 4	Fish	Notropis atherinoides	River Institute	RI0015	Tissue	Frozen	2021	Qiagen Blood and Tissue kit	2021-11-03
MC1 to 4	Fish	Micropterus salmoides	River Institute	RI0016	Tissue	Frozen	2021	Qiagen Blood and Tissue kit	2021-11-03
MC1 to 4	Fish	Fundulus diaphanus	River Institute	RI0017	Tissue	Frozen	2021	Qiagen Blood and Tissue kit	2021-11-03
MC1 to 4	Fish	Etheostoma exile	River Institute	RI0018	Tissue	Frozen	2021	Qiagen Blood and Tissue kit	2021-11-03
MC1 to 4	Fish	Cyprinus carpio	River Institute	RI0019	Tissue	Frozen	2021	Qiagen Blood and Tissue kit	2021-11-03
MC1 to 4	Fish	Pimephales promelas	River Institute	RI0022	Tissue	Frozen	2021	Qiagen Blood and Tissue kit	2021-11-03
MC1 to 4	Fish	Proterorhinus semilunaris	River Institute	RI0023	Tissue	Frozen	2021	Qiagen Blood and Tissue kit	2021-11-03
MC1 to 4	Fish	Tinca tinca	River Institute	RI0025	Tissue	Frozen	2021	Qiagen Blood and Tissue kit	2021-11-03
MC1 to 4	Fish	Moxostoma carinatum?	River Institute	RI0026	Tissue	Frozen	2021	Qiagen Blood and Tissue kit	2021-11-03
MC1 to 4	Fish	Cyprinella spiloptera	River Institute	RI0029	Tissue	Frozen	2021	Qiagen Blood and Tissue kit	2021-11-03
MC1 to 4	Fish	Notropis heterodon	River Institute	RI0032	Tissue	Frozen	2021	Qiagen Blood and Tissue kit	2021-11-03
MC1 to 4	Fish	Lepomis gibbosus	River Institute	RI0033	Tissue	Frozen	2021	Qiagen Blood and Tissue kit	2021-11-03
MC5	Fish	Notropis anogenus	River Institute	RI0004	Tissue	Frozen	2021	Qiagen Blood and Tissue kit	2021-11-03
MC5	Fish	Notropis volucellus	River Institute	RI0005	Tissue	Frozen	2021	Qiagen Blood and Tissue kit	2021-11-03
MC5	Fish	Percina sp.	River Institute	RI0020	Tissue	Frozen	2021	Qiagen Blood and Tissue kit	2021-11-03
MC5	Fish	Perca flavescens	River Institute	RI0021	Tissue	Frozen	2021	Qiagen Blood and Tissue kit	2021-11-03
MC5	Fish	Pimephales notatus	River Institute	RI0024	Tissue	Frozen	2021	Qiagen Blood and Tissue kit	2021-11-03
MC5	Fish	Etheostoma nigrum	River Institute	RI0031	Tissue	Frozen	2021	Qiagen Blood and Tissue kit	2021-11-03
MC5	Fish	Neogobius melanostomus	River Institute	RI0034	Tissue	Frozen	2021	Qiagen Blood and Tissue kit	2021-11-03
MC1 to 4	Fish	Lepomis macrochirus	River Institute	Blue gill	Tissue	Frozen	2020	Salt extraction protocol	Already extracted before the study and extraction date is unknown
MC1 to 4	Fish	Esox lucius	River Institute	Northern pike	Tissue	Frozen	2020	Salt extraction protocol	Already extracted before the study and extraction date is unknown
MC1 to 4	Frog	Lithobates pipiens	Queen's University	SCL004348	Tissue	?	2000	?	Already extracted before the study and extraction date is unknown
MC1 to 4	Frog	Anaxyrus americanus	Queen's University	SCL005130	Tissue	ethanol	2002	?	Already extracted before the study and extraction date is unknown
MC1 to 4	Frog	Dryophytes versicolor	Queen's University	SCL005143	Tissue	ethanol	?	?	Already extracted before the study and extraction date is unknown
MC1 to 4	Frog	Lithobates palustris	Queen's University	SCL005156	Tissue	?	2001	?	Already extracted before the study and extraction date is unknown
MC1 to 4	Frog	Lithobates catesbeianus	Queen's University	SCL008717	?	Ethanol	?	?	Already extracted before the study and extraction date is unknown
MC1 to 4	Frog	Lithobates septentrionalis	Queen's University	SCL008735	?	Ethanol	?	?	Already extracted before the study and extraction date is unknown
MC1 to 4	Frog	Pseudacris crucifer	Queen's University	YC19051501	Tissue	Ethanol	2019	Salt extraction protocol	Already extracted before the study and extraction date is unknown
MC5	Frog	Pseudacris maculata	Queen's University	YC21RD5	Tissue	Ethanol	2021	Salt extraction protocol	Already extracted before the study and extraction date is unknown
MC5	Frog	Lithobates sylvaticus	Queen's University	SCL5197	Tissue	Ethanol	2002	?	Already extracted before the study and extraction date is unknown
MC5	Green algae	Chlorella vulgaris	Queen's University	10	Tissue	frozen	2021	Qiagen DNeasy Plant Pro	2021-09-16
MC1 to 4	Hemiptera	Ranatra sp.	Queen's University	QU0009	Tissue	Ethanol	2021	Qiagen Blood and Tissue kit	2021-11-03
MC5	Hemiptera	Oncopeltus fasciatus	Queen's University	BV003	Tissue	Ethanol	2021	Qiagen Blood and Tissue kit	2021-11-03
MC5	Isopoda	Armadillium vulgare	Queen's University	BV001	Tissue	Ethanol	2021	Qiagen Blood and Tissue kit	2021-11-03
MC5	Isopoda	Porcellio laevis	Queen's University	BV002	Tissue	Ethanol	2021	Qiagen Blood and Tissue kit	2021-11-03
MC1 to 4	Mammal	Lepus arcticus	Royal Ontario Museum	94616	Tissue	Ethanol	?	Salt extraction protocol	2021-09-01
MC1 to 4	Mammal	Philander opossum	Royal Ontario Museum	96212	Tissue	Ethanol	?	Salt extraction protocol	2021-09-01
MC1 to 4	Mammal	Sylvilagus floridanus	Royal Ontario Museum	101859	Tissue	Ethanol	?	Salt extraction protocol	2021-09-01
MC1 to 4	Mammal	Procyon lotor	Royal Ontario Museum	101864	Tissue	Ethanol	?	Salt extraction protocol	2021-09-01
MC1 to 4	Mammal	Didelphis virginiana	Royal Ontario Museum	102658	Tissue	Ethanol	?	Salt extraction protocol	2021-09-01
MC1 to 4	Mammal	Castor canadensis	Royal Ontario Museum	106880	Tissue	Ethanol	?	Salt extraction protocol	2021-09-01
MC1 to 4	Mammal	Condylura cristata	Royal Ontario Museum	116747	Tissue	Ethanol	?	Salt extraction protocol	2021-09-01
MC1 to 4	Mammal	Lasionycteris noctivagans	Royal Ontario Museum	119923	Tissue	Ethanol	?	Salt extraction protocol	2021-09-01
MC1 to 4	Mammal	Blarina brevicauda	Royal Ontario Museum	126304	Tissue	Ethanol	?	Salt extraction protocol	2021-09-01
MC1 to 4	Mammal	Eptesicus fuscus	Royal Ontario Museum	126314	Tissue	Ethanol	?	Salt extraction protocol	2021-09-01
MC1 to 4	Mammal	Lontra canadensis	Royal Ontario Museum	OMNR1	Tissue	Ethanol	?	Salt extraction protocol	2021-09-01
MC1 to 4	Mammal	Rangifer tarandus	Royal Ontario Museum	RAN52	Tissue	Ethanol	?	Salt extraction protocol	2021-09-01
MC5	Mammal	Peromyscus leucopus	Royal Ontario Museum	126305	Tissue	Ethanol	?	Salt extraction protocol	2021-09-01
MC5	Mammal	Ovibos moschatus	Royal Ontario Museum	RAN50	Tissue	Ethanol	?	Salt extraction protocol	2021-09-01
MC1 to 4	Mollusc	Dreissena polymorpha	Queen's University	AT0001	Tissue	Frozen	2021	Qiagen Blood and Tissue kit	2021-11-03
MC1 to 4	Mollusc	Elliptio complanata	Queen's University	AT0021	Tissue	Frozen	2021	Qiagen Blood and Tissue kit	2021-11-03
MC1 to 4	Mollusc	Viviparus georgianus	Queen's University	AT0023	Tissue	Frozen	2021	Qiagen Blood and Tissue kit	2021-11-03
MC1 to 4	Mollusc	Lasmigona costata	Queen's University	AT0026	Tissue	Frozen	2021	Qiagen Blood and Tissue kit	2021-11-03
MC5	Mollusc	Sphaerium sp.	Royal Ontario Museum	M10946T	Tissue	Ethanol	?	Qiagen Blood and Tissue kit	2021-11-03
MC5	Mollusc	Planorbella trivolvis	Queen's University	AT0016	Tissue	Frozen	2021	Qiagen Blood and Tissue kit	2021-11-03
MC5	Mollusc	Cipangopaludina chinensis	Queen's University	AT0019	Tissue	Frozen	2021	Qiagen Blood and Tissue kit	2021-11-03
MC5	Mollusc	Lymnaea stagnalis	Queen's University	AT0024	Tissue	Frozen	2021	Qiagen Blood and Tissue kit	2021-11-03
MC5	Mollusc	Obavaria olivaria	Queen's University	AT0025	Tissue	Frozen	2021	Qiagen Blood and Tissue kit	2021-11-03
MC5	Odonata	Libellula pulchella	Queen's University	QU0006	Tissue	Ethanol	2021	Qiagen Blood and Tissue kit	2021-11-03
MC5	Orthoptera	Microcentrum rhombifolium	Queen's University	QU0007	Tissue	Ethanol	2021	Qiagen Blood and Tissue kit	2021-11-03
MC1 to 4	Phytoplankton	Ankistrodesmus falcatus	Canadian Phycological Culture Centre	CPCC63	Tissue	Room temperature in growing media	2021	Qiagen Blood and Tissue kit	2021-11-05
MC1 to 4	Phytoplankton	Microcystis aeruginosa (NON TOXIC)	Canadian Phycological Culture Centre	CPCC300	Tissue	Room temperature in growing media	2021	Qiagen Blood and Tissue kit	2021-11-05
MC5	Phytoplankton	Leptolyngbya tenerrima (formerly Phormidium molle)	Canadian Phycological Culture Centre	71	Tissue	Room temperature in growing media	2021	Qiagen DNeasy Plant Pro	2021-09-16
MC5	Phytoplankton	Planktothrix rubescens	Canadian Phycological Culture Centre	507	Tissue	Room temperature in growing media	?	Qiagen DNeasy Plant Pro	2021-09-16
MC5	Phytoplankton	Cryptomonas erosa	Canadian Phycological Culture Centre	CPCC446	alive	Room temperature in growing media	2021	Qiagen Blood and Tissue kit	2021-11-05
MC5	Phytoplankton	Anabaena flos-aquae	Canadian Phycological Culture Centre	CPCC64	alive	Room temperature in growing media	2021	Qiagen Blood and Tissue kit	2021-11-05
MC1 to 4	Plant	Potamogeton richardsonii	River Institute	2	Tissue	frozen	2021	Qiagen DNeasy Plant Pro	2021-09-16
MC1 to 4	Plant	Typha latifolia	Queen's University	9	Tissue	frozen	2021	Qiagen DNeasy Plant Pro	2021-09-16
MC1 to 4	Plant	Lemna minor	Queen's University	AT0028	Tissue	Frozen	2021	Qiagen Qiagen DNeasy Qiagen DNeasy Plant Pro	2021-11-12
MC1 to 4	Plant	Hydrocharis morsus-ranae L.	Queen's University	AT0029	Tissue	Frozen	2021	Qiagen Qiagen DNeasy Qiagen DNeasy Plant Pro	2021-11-12
MC1 to 4	Plant	Elodea canadensis	Queen's University	AT0030	Tissue	Frozen	2021	Qiagen Qiagen DNeasy Qiagen DNeasy Plant Pro	2021-11-12
MC1 to 4	Plant	Hydrilla verticillata	Queen's University	AT0037	Tissue	Frozen	2021	Qiagen Qiagen DNeasy Qiagen DNeasy Plant Pro	2021-11-12
MC1 to 4	Plant	Juncus effusus	Queen's University	AT0040	Tissue	Frozen	2021	Qiagen Qiagen DNeasy Qiagen DNeasy Plant Pro	2021-11-12
MC1 to 4	Plant	Vallisneria spiralis	Queen's University	AT0045	Tissue	Frozen	2021	Qiagen Qiagen DNeasy Qiagen DNeasy Plant Pro	2021-11-12
MC5	Plant	Nymphaea odorata	Queen's University	1	Tissue	frozen	2021	Qiagen DNeasy Plant Pro	2021-09-16
MC5	Plant	Elodea canadensis	River Institute	3	Tissue	frozen	2021	Qiagen DNeasy Plant Pro	2021-09-16
MC5	Plant	Chara sp.	River Institute	4	Tissue	frozen	2021	Qiagen DNeasy Plant Pro	2021-09-16
MC5	Plant	Vallisneria americana	River Institute	5	Tissue	frozen	2021	Qiagen DNeasy Plant Pro	2021-09-16
MC5	Plant	Myriophyllum spicatum	Queen's University	6	Tissue	frozen	2021	Qiagen DNeasy Plant Pro	2021-09-16
MC5	Plant	Ceratophyllum demersum	River Institute	8	Tissue	frozen	2021	Qiagen DNeasy Plant Pro	2021-09-16
MC5	Plant	Egeria densa	Queen's University	12	Tissue	frozen	2021	Qiagen DNeasy Plant Pro	2021-09-16
MC5	Plant	Juncus effusus	Queen's University	13	Tissue	frozen	2021	Qiagen DNeasy Plant Pro	2021-09-16
MC5	Plant	Thuja occidentalis	Queen's University	AT0032	Tissue	Frozen	2021	Qiagen DNeasy Qiagen DNeasy Plant Pro	2021-11-12
MC5	Plant	Scirpoides holoschoenus	Queen's University	AT0033	Tissue	Frozen	2021	Qiagen DNeasy Qiagen DNeasy Plant Pro	2021-11-12
MC5	Plant	Nymphaea odorata	Queen's University	AT0034	Tissue	Frozen	2021	Qiagen DNeasy Qiagen DNeasy Plant Pro	2021-11-12
MC5	Plant	Vallisneria spiralis	Queen's University	AT0035	Tissue	Frozen	2021	Qiagen DNeasy Qiagen DNeasy Plant Pro	2021-11-12
MC5	Plant	Nymphoides peltata	Queen's University	AT0036	Tissue	Frozen	2021	Qiagen DNeasy Qiagen DNeasy Plant Pro	2021-11-12
MC5	Plant	Myriophyllum sibiricum	Queen's University	AT0038	Tissue	Frozen	2021	Qiagen DNeasy Qiagen DNeasy Plant Pro	2021-11-12
MC5	Plant	Phleum pratense	Queen's University	AT0041	Tissue	Frozen	2021	Qiagen DNeasy Qiagen DNeasy Plant Pro	2021-11-12
MC5	Plant	Dryopteris cristata	Queen's University	AT0042	Tissue	Frozen	2021	Qiagen DNeasy Qiagen DNeasy Plant Pro	2021-11-12
MC5	Plant	Possibly Ceratophyllaceae	Queen's University	AT0043	Tissue	Frozen	2021	Qiagen DNeasy Qiagen DNeasy Plant Pro	2021-11-12
MC5	Plant	Possibly Ceratophyllaceae	Queen's University	AT0044	Tissue	Frozen	2021	Qiagen DNeasy Qiagen DNeasy Plant Pro	2021-11-12
MC1 to 4	salamander	Ambystoma maculatum	Thousand Island National Park	TINP012	Tissue	Frozen	?	Qiagen Blood and Tissue kit	Already extracted before the study and extraction date is unknown
MC1 to 4	salamander	Necturus maculosus maculosus	Thousand Island National Park	TINP002B	Tissue	Frozen	?	Salt extraction protocol	2021-09-01
MC5	salamander	Ambystoma laterale	Queen's University	SCLAmblat2_PURIF	Tissue	Ethanol	Between 2001 and 2006	Salt extraction protocol	2021-07-26
MC1 to 4	snake	Storeria occipitomaculata	Queen's University	RB04-11	Tissue	Ethanol	2011	Salt extraction protocol	2021-08-25
MC1 to 4	snake	Coluber constrictor foxii	Royal Ontario Museum	ROM23024	Tissue	Ethanol	?	Salt extraction protocol	2021-09-01
MC1 to 4	snake	Pantheropis spiloides	Queen's University	SCL11187	Tissue	Ethanol	2013	Salt extraction protocol	2021-08-25
MC1 to 4	snake	Pantheropis spiloides	Queen's University	SCL11218	Tissue	Ethanol	2013	Salt extraction protocol	2021-08-25
MC1 to 4	snake	Pantheropis spiloides	Queen's University	SCL11246	Tissue	Ethanol	2013	Salt extraction protocol	2021-08-25
MC5	snake	Lampropeltis triangulum	Queen's University	SCL11320	Tissue	Ethanol	2016	Salt extraction protocol	2021-08-25
MC1 to 4	Snake	Pantheropis vulpinus	Queen's University	6683	?	?	?	?	Already extracted before the study and extraction date is unknown
MC1 to 4	Snake	Nerodia sipedon	Queen's University	PC8	?	?	?	?	Already extracted before the study and extraction date is unknown
MC1 to 4	Snake	Thamnophis sirtalis	Queen's University	TsiE14005	?	?	?	?	Already extracted before the study and extraction date is unknown
MC5	Snake	Sistrurus catenatus	Queen's University	MAS017	?	?	?	?	Already extracted before the study and extraction date is unknown
MC1 to 4	Turtle	Apalone spinifera	Royal Ontario Museum	47981	Tissue	Ethanol	?	Salt extraction protocol	2021-09-01
MC1 to 4	Turtle	Graptemys geographica	Laurentian University	MATU0614	Dry blood	Blood card	2014	Qiagen Blood and Tissue kit	2021-11-05
MC1 to 4	Turtle	Chrysemys picta	Laurentian University	PATU0614a	Dry blood	Blood card	2014	Qiagen Blood and Tissue kit	2021-11-05
MC1 to 4	Turtle	Chelydra serpentina	Laurentian University	ST0614a	Dry blood	Blood card	2014	Qiagen Blood and Tissue kit	2021-11-05
MC1 to 4	Turtle	Sternotherus odoratus	Laurentian University	MUSKII	?	?	?	?	Already extracted before the study and extraction date is unknown
MC5	Zooplankton	Daphnia pulicaria	Queen's University	SA001A	Tissue	Ethanol	2021	Qiagen Blood and Tissue kit	2021-11-05
MC5	Zooplankton	Daphnia pulex	Queen's University	SA002A	Tissue	Ethanol	2021	Qiagen Blood and Tissue kit	2021-11-05
MC5	Zooplankton	Daphnia pulicaria*pulex	Queen's University	SA003	Tissue	Ethanol	2021	Qiagen Blood and Tissue kit	2021-11-05
MC5	Zooplankton	Daphnia catawba	Queen's University	SA004	Tissue	Ethanol	2021	Qiagen Blood and Tissue kit	2021-11-05
MC5	Zooplankton	Daphnia mendoae	Queen's University	SA005	Tissue	Ethanol	2021	Qiagen Blood and Tissue kit	2021-11-05
MC5	Zooplankton	Daphnia ambigua	Queen's University	SA007	Tissue	Ethanol	2021	Qiagen Blood and Tissue kit	2021-11-05
