## Supplementary material for "How to barcode (almost all) freshwater biodiversity": Table S3

### Sheet: Table S3
Table S3. Mock community composition and detections. ‘Yes’, ‘yes (genus)’, ‘yes (family)’ and ‘yes (order) indicate that we identified the taxon at the species, genus, family or order level, respectively. ‘discarded (R)’ and ‘discarded (TCC)’ indicate that we identified the expected species but it was discarded because it was amplified in less than 2 technical replicates out of 3 or with a lower …
Mock community	Super group	Group	Scientific Name	Note	Number of primers detecting at the species level	fwhEPTD	B2	COIFish	COIFishdegen	Leray	MG2	16SMOL	16SMOL2	MiFish	Uni18S	UniPh	Uniorbcl	orbcl	Uni16S
MC1	Invertebrate	Annelid	Macrobdella decora		4	yes	yes	no	no	yes	yes	no	no	no	yes (genus)	yes (genus)	no	no	no
MC1	Invertebrate	Arthropod	Gerris sp		3	yes (genus)	yes	no	no	yes	yes	no	no	no	no	no	no	no	no
MC1	Invertebrate	Arthropod	Orconectes virilis	16S and COI identified Orconectes virilis (synonyme: Faxonius virilis). 18S misidentified O. virilis despite 18S sequences of this species available in Genbank.	4	yes	discarded (R)	no	no	yes	yes	discarded (R)	yes	no	no (wrong species P. clarkii)	no (wrong species P. clarkii)	no	no	no
MC1	Invertebrate	Arthropod	Ranatra sp.		3	yes	discarded (R)	no	no	yes	yes	no (wrong species R. australis)	no (wrong species R. australis)	no	no	no	no	no	no
MC1	Invertebrate	Mollusc	Dreissena polymorpha		1	no	discarded (R)	no	no	yes	no	no	no	no	yes (family)	yes (family)	no	no	no
MC1	Invertebrate	Mollusc	Elliptio complanata		3	yes	yes	no	no	yes	no (wrong species E. crassidens)	no	discarded (R) - wrong species E. dariensis	no	yes (order)	yes (order)	no	no	no
MC1	Invertebrate	Mollusc	Lasmigona costata		0	no	no	no	no	no	no	no	no	no	no	no	no	no	no
MC1	Invertebrate	Mollusc	Viviparus georgianus		6	yes	yes	no	no	yes	yes	no	no	no	yes	yes	no	no	no
MC1	Plant	Plant	Elodea canadensis	Sample didn't work, competition? The sample used in MC1 and MC4 was a different from the one used in MC5	0	no	no	no	no	no	no	no	no	no	no	no	no	discarded (R) - genus only	no
MC1	Plant	Plant	Hydrilla verticillata	Probably misidentified based on morphology	0	no	no	no	no	no	no	no	no	no	no	no	no	no	no
MC1	Plant	Plant	Hydrocharis morsus-ranae L.		1	no	yes	no	no	no	no	no	no	no	no	no	no (wrong species H. dubia)	no (wrong species H. dubia)	no
MC1	Plant	Plant	Juncus effusus	Not identified but we got a strong signal from Eleocharis sp: could have been misidentified based on morphology	0	no	no	no	no	no	no	no	no	no	no	no	no	no	no
MC1	Plant	Plant	Lemna minor		2	no	no	no	no	no	no	no	no	no	no	no	yes	yes	no
MC1	Plant	Plant	Potamogeton richardsonii		0	no	no	no	no	no	no	no	no	no	yes (genus)	yes (genus)	discarded genus (R)	yes (genus)	no
MC1	Plant	Plant	Typha latifolia		0	no	no	no	no	no	no	no	no	no	no	no	yes (genus)	yes (genus)	no
MC1	Plant	Plant	Vallisneria spiralis		0	no	no	no	no	no	no	no	no	no	no	no	discarded genus (TCC)	discarded genus (TCC)	no
MC1	Plants and Phytoplankton	Phytoplankton	Microcystis aeruginosa NON TOXIC		1	no	no	no	no	no	no	no	no	no	no	no	no	no	yes
MC1	Plants and Phytoplankton	Phytoplankton	Ankistrodesmus falcatus		0	no	no	no	no	no	no	no	no	no	no	no	no	no	no
MC1	Vertebrate	Bird	Agelaius phoeniceus		8	no	yes	yes	yes	yes	yes	yes	yes	yes	no	no	no	no	no
MC1	Vertebrate	Bird	Ardea herodias		5	no	yes	yes	yes	yes	yes	no	no	no	no	no	no	no	no
MC1	Vertebrate	Bird	Branta canadensis hutchinsii		7	no	yes	yes	yes	no (wrong species B. hutchinsii)	yes	yes	yes	yes	no	no	no	no	no
MC1	Vertebrate	Bird	Bucephala clangula		8	no	yes	yes	yes	yes	yes	yes	yes	yes	no	no	no	no	no
MC1	Vertebrate	Bird	Calidris minutilla		5	no	yes	yes	yes	yes	yes	no	no	no	no	no	no	no	no
MC1	Vertebrate	Bird	Charadrius vociferus		8	no	yes	yes	yes	yes	yes	yes	yes	yes	no	no	no	no	no
MC1	Vertebrate	Bird	Colaptes auratus		6	no	yes	yes	yes	yes	yes	no	no	yes	no	no	no	no	no
MC1	Vertebrate	Bird	Gavia immer		8	no	yes	yes	yes	yes	yes	yes	yes	yes	no	no	no	no	no
MC1	Vertebrate	Bird	Larus delawarensis		2	no	no	yes (genus)	yes (genus)	yes	yes	yes (genus)	yes (genus)	no (wrong species L. argentus)	no	no	no	no	no
MC1	Vertebrate	Bird	Megaceryle alcyon		6	no	yes	yes	yes	yes	yes	no	no	yes	no	no	no	no	no
MC1	Vertebrate	Bird	Pandion haliaetus		8	no	yes	yes	yes	yes	yes	yes	yes	yes	no	no	no	no	no
MC1	Vertebrate	Bird	Strix varia		8	no	yes	yes	yes	yes	yes	yes	yes	yes	no	no	no	no	no
MC1	Vertebrate	Fish	Acipenser fulvescens		7	no	yes	discarded (R)	yes	yes	yes	yes	yes	yes	yes (genus)	yes (genus)	no	no	no
MC1	Vertebrate	Fish	Alosa pseudoharengus		7	no	yes	yes	yes	discarded (R)	yes	yes	yes	yes	no	no	no	no	no
MC1	Vertebrate	Fish	Ambloplites rupestris		8	no	yes	yes	yes	yes	yes	yes	yes	yes	no	no	no	no	no
MC1	Vertebrate	Fish	Ameiurus nebulosus		8	no	yes	yes	yes	yes	yes	yes	yes	yes	no	no	no	no	no
MC1	Vertebrate	Fish	Amia calva		8	no	yes	yes	yes	yes	yes	yes	yes	yes	no	no	no	no	no
MC1	Vertebrate	Fish	Cyprinella spiloptera		8	no	yes	yes	yes	yes	yes	yes	yes	yes	no	no	no	no	no
MC1	Vertebrate	Fish	Cyprinus carpio		4	no	no	yes	yes	yes	yes (family)	no	no	yes	no	no	no	no	no
MC1	Vertebrate	Fish	Esox lucius		8	no	yes	yes	yes	yes	yes	yes	yes	yes	no	no	no	no	no
MC1	Vertebrate	Fish	Esox masquinongy		8	discarded (R)	yes	yes	yes	yes	yes	yes	yes	yes	no	no	no	no	no
MC1	Vertebrate	Fish	Etheostoma exile		8	no	yes	yes	yes	yes	yes	yes	yes	yes	no	no	no	no	no
MC1	Vertebrate	Fish	Fundulus diaphanus		6	no	no	yes	yes	no	yes	yes	yes	yes	yes (family)	yes (family)	no	no	no
MC1	Vertebrate	Fish	Labidesthes sicculus		8	no	yes	yes	yes	yes	yes	yes	yes	yes	no	no	no	no	no
MC1	Vertebrate	Fish	Lepomis gibbosus		7	no	yes	yes	yes	yes	yes	yes	no	yes	no	no	no	no	no
MC1	Vertebrate	Fish	Lepomis macrochirus		0	no	no	no	no	no	no	yes (genus)	yes (genus)	no	no	no	no	no	no
MC1	Vertebrate	Fish	Micropterus salmoides		7	no	no	yes	yes	yes	yes	yes	yes	yes	no	no	no	no	no
MC1	Vertebrate	Fish	Moxostoma carinatum	Uncertain morphological identification by fish experts (M. carinatum), we molecularly identified M.anisurum (the silver redhorse)	0	no	no (wrong species M. anisurum)	no (wrong species M. anisurum)	no (wrong species M. anisurum)	no (wrong species M. anisurum)	yes (genus)	no (wrong species M. anisurum)	no (wrong species M. anisurum)	no (wrong species M. anisurum)	no	no	no	no	no
MC1	Vertebrate	Fish	Notemigonus crysoleucas		8	no	yes	yes	yes	yes	yes	yes	yes	yes	no	no	no	no	no
MC1	Vertebrate	Fish	Notropis atherinoides		8	no	yes	yes	yes	yes	yes	yes	yes	yes	no	no	no	no	no
MC1	Vertebrate	Fish	Notropis bifrenatus		7	no	discarded (TCC)	yes	yes	yes	yes	yes	yes	yes	no	no	no	no	no
MC1	Vertebrate	Fish	Notropis heterodon		6	no	discarded (R)	yes	yes	yes	discarded (R)	yes	yes	yes	no	no	no	no	no
MC1	Vertebrate	Fish	Notropis hudsonius		8	no	yes	yes	yes	yes	yes	yes	yes	yes	no	no	no	no	no
MC1	Vertebrate	Fish	Noturus gyrinus		8	no	yes	yes	yes	yes	yes	yes	yes	yes	no	no	no	no	no
MC1	Vertebrate	Fish	Pimephales promelas		8	no	yes	yes	yes	yes	yes	yes	yes	yes	no	no	no	no	no
MC1	Vertebrate	Fish	Proterorhinus semilunaris		8	no	yes	yes	yes	yes	yes	yes	yes	yes	no	no	no	no	no
MC1	Vertebrate	Fish	Sander vitreus		7	no	yes	yes	yes	yes	no	yes	yes	yes	no	no	no	no	no
MC1	Vertebrate	Fish	Semotilus corporalis		7	no	yes	yes	yes	discarded (R)	yes	yes	yes	yes	no	no	no	no	no
MC1	Vertebrate	Fish	Tinca tinca		7	no	yes	yes	yes	no	yes	yes	yes	yes	no	no	no	no	no
MC1	Vertebrate	Frog	Anaxyrus americanus		7	yes	yes	no	no	yes	yes	yes	yes	yes	no	no	no	no	no
MC1	Vertebrate	Frog	Dryophytes versicolor		4	discarded (R)	no	no	no	yes	yes	yes	yes	no	no	no	no	no	no
MC1	Vertebrate	Frog	Lithobates catesbeianus		6	no	yes	no	no	yes	yes	yes	yes	yes	no	no	no	no	no
MC1	Vertebrate	Frog	Lithobates palustris		2	no	no	no	no	no	yes	no	yes	no	no	no	no	no	no
MC1	Vertebrate	Frog	Lithobates pipiens		6	yes	yes	no	no	yes	no	yes	yes	yes	no	no	no	no	no
MC1	Vertebrate	Frog	Lithobates septentrionalis		0	no	no	no	no	no	no	no	no	no	no	no	no	no	no
MC1	Vertebrate	Frog	Pseudacris crucifer		6	no	yes	no	yes	yes	yes	yes	yes	no	no	no	no	no	no
MC1	Vertebrate	Mammal	Blarina brevicauda		8	no	yes	yes	yes	yes	yes	yes	yes	yes	no	no	no	no	no
MC1	Vertebrate	Mammal	Castor canadensis		8	no	yes	yes	yes	yes	yes	yes	yes	yes	no	no	no	no	no
MC1	Vertebrate	Mammal	Condylura cristata		8	discarded (R)	yes	yes	yes	yes	yes	yes	yes	yes	no	no	no	no	no
MC1	Vertebrate	Mammal	Didelphis virginiana		8	no	yes	yes	yes	yes	yes	yes	yes	yes	no	no	no	no	no
MC1	Vertebrate	Mammal	Eptesicus fuscus		8	no	yes	yes	yes	yes	yes	yes	yes	yes	no	no	no	no	no
MC1	Vertebrate	Mammal	Lasionycteris noctivagans		8	no	yes	yes	yes	yes	yes	yes	yes	yes	no	no	no	no	no
MC1	Vertebrate	Mammal	Lepus arcticus		8	discarded (R)	yes	yes	yes	yes	yes	yes	yes	yes	no	no	no	no	no
MC1	Vertebrate	Mammal	Lontra canadensis		8	no	yes	yes	yes	yes	yes	yes	yes	yes	no	no	no	no	no
MC1	Vertebrate	Mammal	Philander opossum		5	no	yes	yes	yes	yes	yes	no	no	no	no	no	no	no	no
MC1	Vertebrate	Mammal	Procyon lotor		8	no	yes	yes	yes	yes	yes	yes	yes	yes	no	no	no	no	no
MC1	Vertebrate	Mammal	Rangifer tarandus		8	discarded (R)	yes	yes	yes	yes	yes	yes	yes	yes	no	no	no	no	no
MC1	Vertebrate	Mammal	Sylvilagus floridanus		8	no	yes	yes	yes	yes	yes	yes	yes	yes	no	no	no	no	no
MC1	Vertebrate	Salamander	Ambystoma maculatum		2	no	no	no	no	no	no	yes	yes	discarded (R)	no	no	no	no	no
MC1	Vertebrate	Salamander	Necturus maculosus		5	no	yes	no	yes	yes	yes	discarded (R)	discarded (R)	yes	no	no	no	no	no
MC1	Vertebrate	Snake	Coluber constrictor foxii		6	no	yes	no	no	yes	yes	yes	yes	yes	no	no	no	no	no
MC1	Vertebrate	Snake	Nerodia sipedon		5	no	yes	no	no	discarded (R)	yes	yes	yes	yes	no	no	no	no	no
MC1	Vertebrate	Snake	Pantherophis obsoletus		7	no	yes	discarded (R)	yes	yes	yes	yes	yes	yes	no	no	no	no	no
MC1	Vertebrate	Snake	Pantherophis spiloides	P. spiloides not in the reference sequence database	0	no	no	no	no	no	no	no	no	no	no	no	no	no	no
MC1	Vertebrate	Snake	Pantherophis spiloides	P. spiloides not in the reference sequence database	0	no	no	no	no	no	no	no	no	no	no	no	no	no	no
MC1	Vertebrate	Snake	Pantherophis vulpinus		4	discarded (R)	yes	no	no	yes	yes	no	no	yes	no	no	no	no	no
MC1	Vertebrate	Snake	Storeria occipitomaculata		4	no	yes	no	no	yes	yes	no (wrong speciesS. dekayi)	no (wrong speciesS. dekayi)	yes	no	no	no	no	no
MC1	Vertebrate	Snake	Thamnophis sirtalis		5	no	yes	no	no	yes	no	yes	yes	yes	no	no	no	no	no
MC1	Vertebrate	Turtle	Apalone spinifera		8	no	yes	yes	yes	yes	yes	yes	yes	yes	no	no	no	no	no
MC1	Vertebrate	Turtle	Chelydra serpentina		6	discarded (R)	yes	discarded (R)	yes	yes	yes	yes	yes	discarded (R)	no	no	no	no	no
MC1	Vertebrate	Turtle	Chrysemys picta		8	no	yes	yes	yes	yes	yes	yes	yes	yes	no	no	no	no	no
MC1	Vertebrate	Turtle	Graptemys geographica		6	no	yes	yes	yes	yes	yes	no	no	yes	no	no	no	no	no
MC1	Vertebrate	Turtle	Sternotherus odoratus		7	no	yes	yes	yes	yes	yes	yes	yes	no	no	no	no	no	no
MC2	Vertebrate	Bird	Agelaius phoeniceus		8	no	yes	yes	yes	yes	yes	yes	yes	yes	no	no	no	no	no
MC2	Vertebrate	Bird	Ardea herodias		5	no	yes	yes	yes	yes	yes	no	no	no	no	no	no	no	no
MC2	Vertebrate	Bird	Branta canadensis hutchinsii		7	no	yes	yes	yes	no (wrong species B. hutchinsii)	yes	yes	yes	yes	no	no	no	no	no
MC2	Vertebrate	Bird	Bucephala clangula		8	no	yes	yes	yes	yes	yes	yes	yes	yes	no	no	no	no	no
MC2	Vertebrate	Bird	Calidris minutilla		5	no	yes	yes	yes	yes	yes	no	no	no	no	no	no	no	no
MC2	Vertebrate	Bird	Charadrius vociferus		8	no	yes	yes	yes	yes	yes	yes	yes	yes	no	no	no	no	no
MC2	Vertebrate	Bird	Colaptes auratus		6	no	yes	yes	yes	yes	yes	no	no	yes	no	no	no	no	no
MC2	Vertebrate	Bird	Gavia immer		8	no	yes	yes	yes	yes	yes	yes	yes	yes	no	no	no	no	no
MC2	Vertebrate	Bird	Larus delawarensis		2	no	no	yes (genus)	yes (genus)	yes	yes	yes (genus)	yes (genus)	no (wrong species L. argentus)	no	no	no	no	no
MC2	Vertebrate	Bird	Megaceryle alcyon		6	no	yes	yes	yes	yes	yes	no	no	yes	no	no	no	no	no
MC2	Vertebrate	Bird	Pandion haliaetus		8	no	yes	yes	yes	yes	yes	yes	yes	yes	no	no	no	no	no
MC2	Vertebrate	Bird	Strix varia		8	no	yes	yes	yes	yes	yes	yes	yes	yes	no	no	no	no	no
MC2	Vertebrate	Fish	Acipenser fulvescens		8	no	yes	yes	yes	yes	yes	yes	yes	yes	yes (genus)	yes (genus)	no	no	no
MC2	Vertebrate	Fish	Alosa pseudoharengus		8	no	yes	yes	yes	yes	yes	yes	yes	yes	no	no	no	no	no
MC2	Vertebrate	Fish	Ambloplites rupestris		8	no	yes	yes	yes	yes	yes	yes	yes	yes	no	no	no	no	no
MC2	Vertebrate	Fish	Ameiurus nebulosus		8	no	yes	yes	yes	yes	yes	yes	yes	yes	no	no	no	no	no
MC2	Vertebrate	Fish	Amia calva		8	no	yes	yes	yes	yes	yes	yes	yes	yes	no	no	no	no	no
MC2	Vertebrate	Fish	Cyprinella spiloptera		8	no	yes	yes	yes	yes	yes	yes	yes	yes	no	no	no	no	no
MC2	Vertebrate	Fish	Cyprinus carpio		4	no	no	yes	yes	no	yes (family)	yes	no	yes	no	no	no	no	no
MC2	Vertebrate	Fish	Esox lucius		8	no	yes	yes	yes	yes	yes	yes	yes	yes	no	no	no	no	no
MC2	Vertebrate	Fish	Esox masquinongy		9	yes	yes	yes	yes	yes	yes	yes	yes	yes	no	no	no	no	no
MC2	Vertebrate	Fish	Etheostoma exile		8	no	yes	yes	yes	yes	yes	yes	yes	yes	no	no	no	no	no
MC2	Vertebrate	Fish	Fundulus diaphanus		5	no	no	yes	yes	discarded (R)	discarded (R)	yes	yes	yes	yes (family)	yes (family)	no	no	no
MC2	Vertebrate	Fish	Labidesthes sicculus		7	no	discarded (R)	yes	yes	yes	yes	yes	yes	yes	no	no	no	no	no
MC2	Vertebrate	Fish	Lepomis gibbosus		7	no	yes	yes	yes	yes	yes	yes	discarded (R)	yes	no	no	no	no	no
MC2	Vertebrate	Fish	Lepomis macrochirus		0	no	no	no	no	no	no	yes (genus)	yes (genus)	no	no	no	no	no	no
MC2	Vertebrate	Fish	Micropterus salmoides		6	no	discarded (R)	yes	yes	discarded (R)	yes	yes	yes	yes	no	no	no	no	no
MC2	Vertebrate	Fish	Moxostoma carinatum	Uncertain morphological identification (M. carinatum), we molecularly identified M.anisurum (the silver redhorse)	0	no	no (wrong species M. anisurum)	no (wrong species M. anisurum)	no (wrong species M. anisurum)	no (wrong species M. anisurum)	yes (genus)	no (wrong species M. anisurum)	no (wrong species M. anisurum)	no (wrong species M. anisurum)	no	no	no	no	no
MC2	Vertebrate	Fish	Notemigonus crysoleucas		8	no	yes	yes	yes	yes	yes	yes	yes	yes	no	no	no	no	no
MC2	Vertebrate	Fish	Notropis atherinoides		8	no	yes	yes	yes	yes	yes	yes	yes	yes	no	no	no	no	no
MC2	Vertebrate	Fish	Notropis bifrenatus		7	no	discarded (R)	yes	yes	yes	yes	yes	yes	yes	no	no	no	no	no
MC2	Vertebrate	Fish	Notropis heterodon		7	no	discarded (R)	yes	yes	yes	yes	yes	yes	yes	no	no	no	no	no
MC2	Vertebrate	Fish	Notropis hudsonius		8	no	yes	yes	yes	yes	yes	yes	yes	yes	no	no	no	no	no
MC2	Vertebrate	Fish	Noturus gyrinus		8	no	yes	yes	yes	yes	yes	yes	yes	yes	no	no	no	no	no
MC2	Vertebrate	Fish	Pimephales promelas		8	no	yes	yes	yes	yes	yes	yes	yes	yes	no	no	no	no	no
MC2	Vertebrate	Fish	Proterorhinus semilunaris		7	discarded (R)	yes	discarded (R)	yes	yes	yes	yes	yes	yes	no	no	no	no	no
MC2	Vertebrate	Fish	Sander vitreus		7	no	yes	yes	yes	yes	no	yes	yes	yes	no	no	no	no	no
MC2	Vertebrate	Fish	Semotilus corporalis		8	no	yes	yes	yes	yes	yes	yes	yes	yes	no	no	no	no	no
MC2	Vertebrate	Fish	Tinca tinca		7	no	discarded genus (R)	yes	yes	yes	yes	yes	yes	yes	no	no	no	no	no
MC2	Vertebrate	Frog	Anaxyrus americanus		7	yes	yes	no	no	yes	yes	yes	yes	yes	no	no	no	no	no
MC2	Vertebrate	Frog	Dryophytes versicolor		3	discarded (R)	discarded (R)	no	no	discarded (R)	yes	yes	yes	no	no	no	no	no	no
MC2	Vertebrate	Frog	Lithobates catesbeianus		6	no	yes	no	no	yes	yes	yes	yes	yes	no	no	no	no	no
MC2	Vertebrate	Frog	Lithobates palustris		2	no	no	no	no	no	yes	no	yes	no	no	no	no	no	no
MC2	Vertebrate	Frog	Lithobates pipiens		5	discarded (R)	yes	no	no	yes	no	yes	yes	yes	no	no	no	no	no
MC2	Vertebrate	Frog	Lithobates septentrionalis		0	no	no	no	no	no	no	no	no	no	no	no	no	no	no
MC2	Vertebrate	Frog	Pseudacris crucifer		6	discarded (R)	yes	no	yes	yes	yes	yes	yes	no	no	no	no	no	no
MC2	Vertebrate	Mammal	Blarina brevicauda		8	no	yes	yes	yes	yes	yes	yes	yes	yes	no	no	no	no	no
MC2	Vertebrate	Mammal	Castor canadensis		8	no	yes	yes	yes	yes	yes	yes	yes	yes	no	no	no	no	no
MC2	Vertebrate	Mammal	Condylura cristata		8	discarded (R)	yes	yes	yes	yes	yes	yes	yes	yes	no	no	no	no	no
MC2	Vertebrate	Mammal	Didelphis virginiana		8	no	yes	yes	yes	yes	yes	yes	yes	yes	no	no	no	no	no
MC2	Vertebrate	Mammal	Eptesicus fuscus		8	no	yes	yes	yes	yes	yes	yes	yes	yes	no	no	no	no	no
MC2	Vertebrate	Mammal	Lasionycteris noctivagans		8	no	yes	yes	yes	yes	yes	yes	yes	yes	no	no	no	no	no
MC2	Vertebrate	Mammal	Lepus arcticus		8	discarded (R)	yes	yes	yes	yes	yes	yes	yes	yes	no	no	no	no	no
MC2	Vertebrate	Mammal	Lontra canadensis		8	no	yes	yes	yes	yes	yes	yes	yes	yes	no	no	no	no	no
MC2	Vertebrate	Mammal	Philander opossum		5	no	yes	yes	yes	yes	yes	no	no	no	no	no	no	no	no
MC2	Vertebrate	Mammal	Procyon lotor		9	yes	yes	yes	yes	yes	yes	yes	yes	yes	no	no	no	no	no
MC2	Vertebrate	Mammal	Rangifer tarandus		8	no	yes	yes	yes	yes	yes	yes	yes	yes	no	no	no	no	no
MC2	Vertebrate	Mammal	Sylvilagus floridanus		8	no	yes	yes	yes	yes	yes	yes	yes	yes	no	no	no	no	no
MC2	Vertebrate	Salamander	Ambystoma maculatum		3	no	no (wrong species A. texanum)	no	no (wrong species A. texanum)	no (wrong species A. texanum)	no (wrong species A. texanum)	yes	yes	yes	no	no	no	no	no
MC2	Vertebrate	Salamander	Necturus maculosus		5	no	yes	no	yes	yes	yes	discarded (R)	no	yes	no	no	no	no	no
MC2	Vertebrate	Snake	Coluber constrictor foxii		6	no	yes	no	no	yes	yes	yes	yes	yes	no	no	no	no	no
MC2	Vertebrate	Snake	Nerodia sipedon		5	no	yes	no	no	discarded (R)	yes	yes	yes	yes	no	no	no	no	no
MC2	Vertebrate	Snake	Pantherophis obsoletus		7	discarded (R)	yes	discarded (R)	yes	yes	yes	yes	yes	yes	no	no	no	no	no
MC2	Vertebrate	Snake	Pantherophis spiloides	P. spiloides not in the reference sequence database	0	no	no	no	no	no	no	no	no	no	no	no	no	no	no
MC2	Vertebrate	Snake	Pantherophis spiloides	P. spiloides not in the reference sequence database	0	no	no	no	no	no	no	no	no	no	no	no	no	no	no
MC2	Vertebrate	Snake	Pantherophis vulpinus		5	no	yes	no	yes	yes	yes	no	no	yes	no	no	no	no	no
MC2	Vertebrate	Snake	Storeria occipitomaculata		4	no	yes	no	no	yes	yes	no (wrong speciesS. dekayi)	no (wrong speciesS. dekayi)	yes	no	no	no	no	no
MC2	Vertebrate	Snake	Thamnophis sirtalis		4	no	yes	no	no	discarded (R)	no	yes	yes	yes	no	no	no	no	no
MC2	Vertebrate	Turtle	Apalone spinifera		8	no	yes	yes	yes	yes	yes	yes	yes	yes	no	no	no	no	no
MC2	Vertebrate	Turtle	Chelydra serpentina		8	yes	yes	no	yes	yes	yes	yes	yes	yes	no	no	no	no	no
MC2	Vertebrate	Turtle	Chrysemys picta		8	discarded (R)	yes	yes	yes	yes	yes	yes	yes	yes	no	no	no	no	no
MC2	Vertebrate	Turtle	Graptemys geographica		6	discarded (R)	yes	yes	yes	yes	yes	no	no	yes	no	no	no	no	no
MC2	Vertebrate	Turtle	Sternotherus odoratus		7	no	yes	yes	yes	yes	yes	yes	yes	no	no	no	no	no	no
MC3	Invertebrate	Annelid	Macrobdella decora		4	yes	yes	no	no	yes	yes	no	no	no	yes (genus)	yes (genus)	no	no	no
MC3	Invertebrate	Arthropod	Gerris sp		3	yes (genus)	yes	no	no	yes	yes	no	no	no	no	no	no	no	no
MC3	Invertebrate	Arthropod	Orconectes virilis	16S and COI identified Orconectes virilis (synonyme: Faxonius virilis). 18S misidentified O. virilis despite 18S sequences of this species available in Genbank.	6	yes	yes	no	no	yes	yes	yes	yes	no	no (wrong species P. clarkii)	no (wrong species P. clarkii)	no	no	no
MC3	Invertebrate	Arthropod	Ranatra sp		4	yes	yes	no	no	yes	yes	no (wrong species R. australis)	no (wrong species R. australis)	no	no	no	no	no	no
MC3	Invertebrate	Mollusc	Dreissena polymorpha		2	no	discarded (R)	no	no	yes	yes	no	no	no	yes (family)	yes (family)	no	no	no
MC3	Invertebrate	Mollusc	Elliptio complanata		3	yes	yes	no	no	yes	yes (genus)	discarded (R) - wrong species E. dariensis	no (wrong species E. dariensis)	no	yes (order)	yes (order)	no	no	no
MC3	Invertebrate	Mollusc	Lasmigona costata	Not identified but we got a strong signal of Utterbackia imbecilis so either the morphological or molecular ID is wrong	0	no	no	no	no	no	no	no	no	no	no	no	no	no	no
MC3	Invertebrate	Mollusc	Viviparus georgianus		6	yes	yes	no	no	yes	yes	no	no	no	yes	yes	no	no	no
MC4	Plant	Plant	Elodea canadensis	Sample didn't work, competition? The sample used in MC1 and MC4 was a different from the one used in MC5	0	no	no	no	no	no	no	no	no	no	no	no	no	no	no
MC4	Plant	Plant	Hydrilla verticillata	Probably misidentified based on morphology	0	no	no	no	no	no	no	no	no	no	no	no	no	no	no
MC4	Plant	Plant	Hydrocharis morsus-ranae L.		1	no	yes	no	no	discarded (R)	no	no	no	no	no	no	no (wrong species H. dubia)	no (wrong species H. dubia)	no
MC4	Plant	Plant	Juncus effusus	Not identified but we got a strong signal from Eleocharis sp: could have been misidentified based on morphology	0	no	no	no	no	no	no	no	no	no	no	no	no	no	no
MC4	Plant	Plant	Lemna minor		2	no	no	no	no	no	no	no	no	no	no	no	yes	yes	no
MC4	Plant	Plant	Potamogeton richardsonii		0	no	no	no	no	no	no	no	no	no	yes (genus)	yes (genus)	yes (genus)	yes (genus)	no
MC4	Plant	Plant	Typha latifolia		0	no	no	no	no	no	no	no	no	no	no	no	yes (genus)	yes (genus)	no
MC4	Plant	Plant	Vallisneria americana		0	no	no	no	no	no	no	no	no	no	no	no	discarded genus (TCC)	discarded genus (TCC)	no
MC4	Plants and Phytoplankton	Phytoplankton	Microcystis aeruginosa NON TOXIC		2	no	no	no	no	no	no	yes	yes	no	no	no	no	no	yes (genus)
MC5	Invertebrate	Arthropod	Amblycorypha oblongifolia		5	yes	yes	no	yes	yes	yes	no	no	no	no	no	no	no	no
MC5	Invertebrate	Arthropod	Aphelocheirus sp.		0	no	no	no	no	no	no	no	no	no	no	no	no	no	no
MC5	Invertebrate	Arthropod	Armadillidium vulgare		4	yes	yes	no	no	yes	yes	no	no	no	no	no	no	no	no
MC5	Invertebrate	Arthropod	Daphnia ambigua		0	no	no	no	no	no	no	no	no	no	no	no	no	no	no
MC5	Invertebrate	Arthropod	Daphnia catawba	No sequences available for COI	0	no	no	no	no	no	no	no	no	no	no	no	no	no	no
MC5	Invertebrate	Arthropod	Daphnia mendoae	No sequences available in Genbank	0	no	no	no	no	no	no	no	no	no	no	no	no	no	no
MC5	Invertebrate	Arthropod	Daphnia pulex		4	yes	no	no	no	no	yes	yes	yes	no	no	no	no	no	no
MC5	Invertebrate	Arthropod	Daphnia pulicaria		1	discarded (R)	discarded (R)	no	no	no	yes	no	no	no	no	no	no	no	no
MC5	Invertebrate	Arthropod	Daphnia pulicaria*pulex	Was probably identified as either D. pulex or D. pulicaria	0	no	no	no	no	no	no	no	no	no	no	no	no	no	no
MC5	Invertebrate	Arthropod	Erythemis simplicicollis		4	yes	yes	no	no	yes	yes	no	no	no	no	no	no	no	no
MC5	Invertebrate	Arthropod	Libellula pulchella		3	yes	yes	no	no	yes	yes (genus)	no (wrong species L. forensis)	no (wrong species L. forensis)	no	no	no	no	no	no
MC5	Invertebrate	Arthropod	Oncopeltus fasciatus		3	no	yes	no	no	yes	yes	no	no	no	no	no	no	no	no
MC5	Invertebrate	Arthropod	Porcellio laevis		4	yes	yes	no	no	yes	yes	no	no	no	no	no	no	no	no
MC5	Invertebrate	Mollusc	Cipangopaludina chinensis		2	no	yes	no	no	no	yes	no	no	no	no	no	no	no	no
MC5	Invertebrate	Mollusc	Lymnaea stagnalis		0	no	no	no	no	no	no	no	no	no	no	no	no	no	no
MC5	Invertebrate	Mollusc	Obovaria olivaria		0	no	no	no	no	no	no	no	no	no	no	no	no	no	no
MC5	Invertebrate	Mollusc	Planorbella trivolvis		0	no	no	no	no	no	no	no	no	no	no	no	no	no	no
MC5	Invertebrate	Mollusc	Sphaerium sp.		2	no	no	no	no	no	no	no	no	no	yes	yes	no	no	no
MC5	Plant	Plant	Brasenia schreberi		2	no	no	no	no	no	no	no	no	no	no	no	yes	yes	no
MC5	Plant	Plant	Ceratophyllum echinatum		2	no	no	no	no	no	no	no	no	no	no	no	yes	yes	no
MC5	Plant	Plant	Chara sp.		1	no	no	no	no	no	no	no	no	no	yes	discarded (R)	discarded (R)	no	no
MC5	Plant	Plant	Dryopteris cristata	Not found, nor any taxa from the same group: probably just didn't amplify or wrong ID	0	no	no	no	no	no	no	no	no	no	no	no	no	no	no
MC5	Plant	Plant	Egeria densa		0	no	no	no	no	no	no	no	no	no	no	no	no	no	no
MC5	Plant	Plant	Elodea canadensis		0	no	no	no	no	no	no	no	no	no	no	no	yes (genus)	yes (genus)	no
MC5	Plant	Plant	Juncus effusus	Not identified but we got a strong signal from Eleocharis sp: could have been misidentified based on morphology	0	no	no	no	no	no	no	no	no	no	no	no	no	no	no
MC5	Plant	Plant	Myriophyllum sibiricum	not found – we definitely collected milfoil. It is very common and easy to identify.	0	no	no	no	no	no	no	no	no	no	no	no	no	no	no
MC5	Plant	Plant	Myriophyllum spicatum	not found – we definitely collected milfoil. It is very common and easy to identify.	0	no	no	no	no	no	no	no	no	no	no	no	no	no	no
MC5	Plant	Plant	Nymphaea odorata		0	no	no	no	no	no	no	no	no	no	no	no	yes (genus)	yes (genus)	no
MC5	Plant	Plant	Nymphaea odorata		0	no	no	no	no	no	no	no	no	no	no	no	yes (genus)	yes (genus)	no
MC5	Plant	Plant	Phleum pratense		0	no	no	no	no	no	no	no	no	no	no	no	no	no	no
MC5	Plant	Plant	Possibly Ceratophyllaceae	Probably C. echinatum	0	no	no	no	no	no	no	no	no	no	no	no	no	no	no
MC5	Plant	Plant	Possibly Ceratophyllaceae	Probably C. echinatum	0	no	no	no	no	no	no	no	no	no	no	no	no	no	no
MC5	Plant	Plant	Scirpoides holoschoenus?	Likely wrong morphological identification, Scirpus sp instead?	0	no	no	no	no	no	no	no	no	no	no	no	no (wrong species Scirpus sp.)	no (wrong species Scirpus sp.)	no
MC5	Plant	Plant	Thuja occidentalis		0	no	no	no	no	no	no	no	no	no	yes (genus)	yes (genus)	no	no	no
MC5	Plant	Plant	Vallisneria americana		0	no	no	no	no	no	no	no	no	no	no	no	yes (genus)	yes (genus)	no
MC5	Plant	Plant	Vallisneria spiralis		0	no	no	no	no	no	no	no	no	no	no	no	yes (genus)	yes (genus)	no
MC5	Plants and Phytoplankton	Phytoplankton	Anabaena flos-aquae		0	no	no	no	no	no	no	no	no	no	no	no	no	no	discarded (R)
MC5	Plants and Phytoplankton	Phytoplankton	Chlorella vulgaris		1	no	no	no	no	no	no	no	no	no	no	yes (family)	no	yes	no
MC5	Plants and Phytoplankton	Phytoplankton	Cryptomonas erosa		0	no	no	no	no	no	no	no	no	no	no	discarded (TCC)	no	no	no
MC5	Plants and Phytoplankton	Phytoplankton	Leptolyngbya tenerrima (formerly Phormidium molle)		0	no	no	no	no	no	no	no	no	no	no	no	no	no	yes (genus)
MC5	Plants and Phytoplankton	Phytoplankton	Microcystis aeruginosa NON TOXIC		0	no	no	no	no	no	no	no	no	no	no	no	no	no	discarded (R)
MC5	Plants and Phytoplankton	Phytoplankton	Planktothrix rubescens + bact. Contamination		0	no	no	no	no	no	no	no	no	no	no	no	no	no	no
MC5	Vertebrate	Bird	Anas platyrhynchos		9	no	yes	yes	yes	yes	yes	yes	yes	yes	discarded (R)	yes	no	no	no
MC5	Vertebrate	Bird	Archilochus colubris		7	yes	yes	yes	yes	yes	yes	no	no	yes	no	no	no	no	no
MC5	Vertebrate	Bird	Nannopterum auritus		8	no	yes	yes	yes	yes	yes	yes	yes	yes	no	no	no	no	no
MC5	Vertebrate	Bird	Podiceps auritus		8	no	yes	yes	yes	yes	yes	yes	yes	yes	no	no	no	no	no
MC5	Vertebrate	Bird	Rallus limicola		7	no	yes	yes	yes	yes	yes	yes	yes	no	no	no	no	no	no
MC5	Vertebrate	Fish	Etheostoma nigrum		6	no	yes (genus)	yes	yes	no	yes	yes	yes	yes	no	no	no	no	no
MC5	Vertebrate	Fish	Neogobius melanostomus		7	no	yes	yes	yes	discarded (R)	yes	yes	yes	yes	no	no	no	no	no
MC5	Vertebrate	Fish	Notropis anogenus		6	no	yes	yes	yes	yes	yes	no	no	yes	no	no	no	no	no
MC5	Vertebrate	Fish	Notropis volucellus		4	no	yes (genus)	yes	yes	yes (genus)	discarded (R)	yes	yes	no	no	no	no	no	no
MC5	Vertebrate	Fish	Perca flavescens		8	no	yes	yes	yes	yes	yes	yes	yes	yes	no	no	no	no	no
MC5	Vertebrate	Fish	Percina sp		5	no	discarded (R)	yes	yes	no	yes	yes	yes	yes (genus)	no	no	no	no	no
MC5	Vertebrate	Fish	Pimephales notatus		8	no	yes	yes	yes	yes	yes	yes	yes	yes	no	no	no	no	no
MC5	Vertebrate	Frog	Lithobates sylvaticus		4	no	no	no	no	no	yes	yes	yes	yes	no	no	no	no	no
MC5	Vertebrate	Frog	Pseudacris maculata		3	no (wrong species P. triseriata)	no (wrong species P. triseriata)	no (wrong species P. triseriata)	no (wrong species P. triseriata)	no (wrong species P. triseriata)	yes	yes	yes	yes (genus)	no	no	no	no	no
MC5	Vertebrate	Mammal	Ovibos moschatus		8	no	yes	yes	yes	yes	yes	yes	yes	yes	no	no	no	no	no
MC5	Vertebrate	Mammal	Peromyscus leucopus		8	discarded genus (R)	yes	yes	yes	yes	yes	yes	yes	yes	no	no	no	no	no
MC5	Vertebrate	Salamander	Ambystoma laterale		1	no	no	no	no	no	yes	yes (genus)	yes (genus)	yes (genus)	no	no	no	no	no
MC5	Vertebrate	Snake	Lampropeltis triangulum		4	no	yes	no	discarded (R)	yes	yes	no	no	yes	no	no	no	no	no
MC5	Vertebrate	Snake	Sistrurus catenatus		6	no	yes	no	no	yes	yes	yes	yes	yes	no	no	no	no	no
