## Supplementary material for "How to barcode (almost all) freshwater biodiversity": Table S4

### Sheet: Sheet1
Table S4. Species recovered from the Brockville Aquatarium tanks using the B2, COIFish, COIFishdegen, Leray, MG2 and MiFish primer pairs. Yes= detected, NO= not detected. ‘discarded (R)’ and ‘discarded (TCC)’ indicate that we identified the expected species but it was discarded because it was amplified in less than 2 technical replicates out of 3 or with a lower number of reads than in the negati…
Group	Common Name	Scientific Name	Water system	Note	B2	COIFIsh	COIFishdegen	Leray	MG2	MiFish
Fish	Orange Spotted sunfish	Lepomis humilis	BA1 (Dive)	Extraction failed	NO	NO	NO	NO	NO	NO
Fish	Emerald Shiner	Notropis atherinoides	BA1 (Dive)	Extraction failed	NO	NO	NO	NO	NO	NO
Fish	River Redhorse	Moxostoma carinatum	BA1 (Dive)	Extraction failed	NO	NO	NO	NO	NO	NO
Fish	Carp	Cyprinus carpio	BA1 (Dive)	Extraction failed	NO	NO	NO	NO	NO	NO
Fish	Red Belly Dace	Chrosomus eos	BA1 (Dive)	Extraction failed	NO	NO	NO	NO	NO	NO
Fish	Fat Head	Pimephales promelas	BA1 (Dive)	Extraction failed	NO	NO	NO	NO	NO	NO
Fish	Golden Shiner	Notemigonus crysoleucas	BA1 (Dive)	Extraction failed	NO	NO	NO	NO	NO	NO
Fish	Common Shiner	Luxilus cornutus	BA1 (Dive)	Extraction failed	NO	NO	NO	NO	NO	NO
Fish	Bull Head	Ameiurus melas	BA1 (Dive)	Extraction failed	NO	NO	NO	NO	NO	NO
Fish	American Eel	Anguilla rostrata	BA1 (Dive)	Extraction failed	NO	NO	NO	NO	NO	NO
Fish	Red Belly Dace	Chrosomus eos	BA1 (Dive)	Extraction failed. But it was surprisingly detected in BA2 by COIFish and COIFishdegen (likely because of contamination)	NO	NO	NO	NO	NO	NO
Fish	Lake Sturgeon	Acipenser fulvescens	BA2 (Fresh Water Fish -- 4 connected tanks)		NO	YES	YES	NO	DISCARDED (R)	YES
Fish	Golden Shiner	Notemigonus crysoleucas	BA2 (Fresh Water Fish -- 4 connected tanks)		NO	NO	NO	NO	NO	NO
Fish	Common Shiner	Luxilus cornutus	BA2 (Fresh Water Fish -- 4 connected tanks)		NO	NO	NO	NO	NO	NO
Fish	Bull Head	Ameiurus melas	BA2 (Fresh Water Fish -- 4 connected tanks)		NO	NO	NO	NO	NO	NO
Fish	Rockbass	Ambloplites rupestris	BA2 (Fresh Water Fish -- 4 connected tanks)		NO	NO	DISCARDED (R)	NO	NO	DISCARDED (R)
Fish	Fresh Water Drum	Aplodinotus grunniens	BA2 (Fresh Water Fish -- 4 connected tanks)		NO	DISCARDED (R)	YES	NO	NO	NO
Fish	White Sucker	Catostomus commersonii	BA2 (Fresh Water Fish -- 4 connected tanks)		YES	YES	YES	YES (genus)	YES	YES
Fish	Spot Fin Shiner	Cyprinella spiloptera	BA2 (Fresh Water Fish -- 4 connected tanks)		NO	NO	NO	NO	NO	NO
Fish	Channel Catfish	Ictalurus punctatus	BA2 (Fresh Water Fish -- 4 connected tanks)		NO	DISCARDED (R)	NO	NO	DISCARDED (R)	NO
Fish	Long Nose Gar	Lepisosteus osseus	BA2 (Fresh Water Fish -- 4 connected tanks)		YES	NO	YES	YES	YES	YES
Fish	Pumpkin Seed	Lepomis gibbosus	BA2 (Fresh Water Fish -- 4 connected tanks)		NO	DISCARDED (R)	DISCARDED (R)	DISCARDED (R)	DISCARDED (R)	NO
Fish	Blue Gill	Lepomis macrochirus	BA2 (Fresh Water Fish -- 4 connected tanks)		NO	DISCARDED (R)	DISCARDED (R)	DISCARDED (R)	DISCARDED (R)	NO
Fish	Small Mouth Bass	Micropterus dolomieu	BA2 (Fresh Water Fish -- 4 connected tanks)		DISCARDED (R)	YES	YES	NO	YES	YES
Fish	Large Mouth Bass	Micropterus salmoides	BA2 (Fresh Water Fish -- 4 connected tanks)		NO	YES	YES	DISCARDED (R)	YES	YES
Fish	Stripe Bass	Morone saxatilis	BA2 (Fresh Water Fish -- 4 connected tanks)	Molecular identification gives the wrong species	DISCARDED (R)	NO (wrong species)	NO (wrong species)	NO	NO (wrong species)	NO (wrong species)
Fish	Silver Redhorse	Moxostoma anisurum	BA2 (Fresh Water Fish -- 4 connected tanks)		NO	YES	DISCARDED (R)	NO	NO	DISCARDED (R)
Fish	Yellow Perch	Perca flavescens	BA2 (Fresh Water Fish -- 4 connected tanks)		NO	YES	YES	DISCARDED (less than 3 reads)	YES	NO
Fish	Black Crappie	Pomoxis nigromaculatus	BA2 (Fresh Water Fish -- 4 connected tanks)		NO	NO	NO	NO	NO	NO
Fish	Walleye	Sander vitreus	BA2 (Fresh Water Fish -- 4 connected tanks)		NO	YES	YES	NO	NO	YES
Fish	Fall Fish	Semotilus corporalis	BA2 (Fresh Water Fish -- 4 connected tanks)	Molecular identification gives the wrong species	NO	NO (wrong species)	NO (wrong species)	NO	NO (wrong species)	NO (wrong species)
Fish	Sea lamprey	Petromyzon marinus	BA4 (North Hall - Sea lamprey tank)		YES	NO	YES	YES	YES	YES
Frog	Grey tree frog	Dryophytes versicolor	BA5 (North Hall - 2 connected tank: Eastern muskturtles + gray tree frogs)		NO	NO	NO	NO	NO	NO
Turtle	Common musk turtle	Sternotherus odoratus	BA5 (North Hall - 2 connected tank: Eastern muskturtles + gray tree frogs)		NO	YES	YES	NO	NO	NO
Snake	Eastern garter snake	Thamnophis sirtalis	BA6 (North Hall - 2 connected tank: American eel tank + eastern garter snake)		NO	NO	NO	NO	NO	NO
Fish	American eel	Anguilla rostrata	BA6 (North Hall - 2 connected tank: American eel tank + eastern garter snake)		NO	YES	YES	YES	YES	YES
Frog	American bullfrog	Lithobates catesbeianus	BA8 (North Hall - American bullfrog tank)		NO	NO	NO	NO	YES	DISCARDED (R)
Frog	Mink frog	Lithobates septentrionalis	BA9 (North Hall - 4 connected tank : Spotted turtle, Leopard frog, Green frog, Mink frog)		NO	NO	NO	NO	NO	NO
Turtle	Spotted turtle	Clemmys guttata	BA9 (North Hall - 4 connected tank : Spotted turtle, Leopard frog, Green frog, Mink frog)		NO	NO	NO	DISCARDED (R)	DISCARDED (R)	NO
Frog	Green frog	Lithobates clamitans	BA9 (North Hall - 4 connected tank : Spotted turtle, Leopard frog, Green frog, Mink frog)		DISCARDED (less than 3 reads)	NO	NO	YES	YES	YES
Frog	Northern leopard frog	Lithobates pipiens	BA9 (North Hall - 4 connected tank : Spotted turtle, Leopard frog, Green frog, Mink frog)		NO	NO	NO	YES	DISCARDED (R)	NO
Crustacean	Shrimp	?		Part of the diet for fish	NO	NO	NO	NO	NO	NO
Crustacean	Mysis	Mysis sp		Part of the diet for fish	NO	NO	NO	NO	DISCARDED (R)	NO
Mollusc	Scallops	?		Part of the diet for fish	NO	NO	NO	NO	NO	NO
Mollusc	Squid	?		Part of the diet for fish	NO	NO	NO	NO	NO	NO
Fish	Lake Smelt (rainbow smelt)	Osmerus mordax		Part of the diet for fish	NO	YES	YES	NO	YES	YES
Fish	Basa Fillet	Pangasius sp		Part of the diet for fish	NO	NO	NO	NO	NO	NO
Fish	Peruvian anchoveta	Engraulis ringens		Part of the diet for fish	NO	YES	YES	NO	YES	NO
Insect	a Cricket	Gryllodes supplicans/Gryllodus sp		Part of the diet for fish	DISCARDED (less than 3 reads)	NO	NO	YES	YES	NO
Fish	Sardines	Alosa sapidissima		Part of the diet for fish	NO	NO	YES	NO	NO	NO
Acari	Family of oribatids (acari)	Hydrozetidae		common with some of the natural materials in the terrariums	NO	NO	NO	NO	YES	NO
Annelid	an annelid	Nais communis		worms are part of the diet for both turtles and frogs	NO	NO	NO	NO	YES	NO
Annelid	Annelid	Pristina aequiseta		worms are part of the diet for both turtles and frogs	YES	NO	NO	YES	NO	NO
Bird	Chicken	Gallus gallus		poultry meal is a product in the dry fish pellets	NO	YES	YES	NO	YES	NO
Bird	Wild turkey	Meleagris gallopavo		poultry meal is a product in the dry fish pellets	NO	YES	YES	NO	YES	NO
Collembola	Family of springtails	Hypogastruridae		unknown presence, but they are a benefit to the terrarium as they eat mold	YES	NO	NO	YES	YES	NO
Fish	North Pacific hake	Merluccius productus/ Merluccius sp		unexpected although hake was used as feeder for the otters	NO	YES	YES	NO	YES	NO
Fish	Iridescent shark	Pangasianodon hypophthalmus		unexpected, wrong molecular identification?	NO	YES	NO	NO	NO	NO
Fish	Marine fish	Trachurus sp		feeding mackerel to the otters since 2016 but never used it as feed for any of the aquarium	NO	NO	NO	NO	YES	NO
Fungi	Oomycetes	Aphanomyces laevis		known presence of water mold that affected the north hall tanks around the time of sampling	NO	NO	NO	NO	YES	NO
Fungi	Oomycetes	Pythium sp		past presence of fungi in this system but not Pythium sp: wrong identification?	NO	NO	NO	NO	YES	NO
Fungi	Oomycetes	Saprolegnia sp		past presence of fungi in this system	NO	NO	NO	NO	YES	NO
Insect	lepidoptera	Epiblema iowana		Not unexpected - these tanks have a terrestial component and are all fed live bugs	NO	NO	NO	YES	NO	NO
Insect	a chironomid	Limnophyes sp		Not unexpected - these tanks have a terrestial component and are all fed live bugs	NO	NO	NO	NO	YES	NO
Insect	Chironomid	Paratanytarsus grimmii		Not unexpected - these tanks have a terrestial component and are all fed live bugs	YES	NO	NO	YES	YES	NO
Insect	a diptera	Pullimosina heteroneura		Not unexpected - these tanks have a terrestial component and are all fed live bugs	NO	NO	NO	NO	YES	NO
Mammal	Cattle	Bos taurus		protein meal is present in the dry fish pellets. It does not list out these specifically could be a reasonable explanation	NO	YES	NO	NO	NO	NO
Mammal	wild horse	Equus ferus		protein meal is present in the dry fish pellets. It does not list out these specifically could be a reasonable explanation	NO	YES	NO	NO	NO	NO
Mammal	pig	Sus scrofa		protein meal is present in the dry fish pellets. It does not list out these specifically could be a reasonable explanation	NO	YES	YES	NO	NO	YES
Mollusc	Glossy Physa (snail)	Physella pomilia		Expected, in the systems for a while	NO	NO	NO	NO	YES	NO
Plankton	Amoebozoa	Cochliopodium sp		Rotifers was given as food to some of these animals. Not unexpected to see plankton in these systems.	NO	NO	NO	NO	YES	NO
Plankton	Rotifer	Philodina sp		Rotifers was given as food to some of these animals. Not unexpected to see plankton in these systems.	NO	NO	NO	NO	YES	NO
Plankton	Amoebozoa	Planopodium desertum		Rotifers was given as food to some of these animals. Not unexpected to see plankton in these systems.	NO	NO	NO	NO	YES	NO
Plankton	Ochrophyta	Poterioochromonas malhamensis		Rotifers was given as food to some of these animals. Not unexpected to see plankton in these systems.	NO	NO	NO	NO	YES	NO
Plankton	A protist	Poteriospumella lacustris		Rotifers was given as food to some of these animals. Not unexpected to see plankton in these systems.	NO	NO	NO	NO	YES	NO
Plankton	Amoebozoa	Vannella simplex		Rotifers was given as food to some of these animals. Not unexpected to see plankton in these systems.	NO	NO	NO	NO	YES	NO
Turtle	Red-eared slider	Trachemys scripta		not unexpected, the musk turtles and the red eard slider shared a water system.	NO	YES	YES	NO	NO	YES
