## Supplementary material for "How to barcode (almost all) freshwater biodiversity": Table S7

### Sheet: Table S6
Table S7. Number of reads from raw sequencing data to the final datasets.
Primer	index group	min Length	max length	CROP length	min overlap	max overlap	max primer diff	identity%	coverage%	reference database	Chimera removal step	raw reads 03_Data	Trimmed reads	merged reads	split amplicon	non chimera	Annotated TOTAL (mock+aquarium+edna+negative controls)	Annotated - Mock community	Cleaned mock community (expected only)	Annotated - Aquatarium	Cleaned Aquatarium (expected only)	Annotated - eDNA samples	Cleaned eDNA samples
16SMol	2	183	310	200	10	280	6	98	60	16S from Genbank	YES	3344236	3158240	504811	194313	183735	105578	100064	87718	33	Primer pair not tested on these samples	5472	4659
16SMol2	5	183	310	200	10	280	6	98	60	16S from Genbank	YES	1861161	1757066	200218	148196	140652	86225	85180	66222	22	Primer pair not tested on these samples	1002	440
B2	6	401	441	260	10	280	6	98	60	CO1 sequences from BOLD and GenBank	YES	1504507	1398589	585204	189525	175534	74968	69877	54447	2835	330	2256	1976
COIFish	4	154	214	200	10	280	6	98	60	CO1 sequences from BOLD and GenBank	YES	1173007	1091794	164934	150677	143407	121208	102248	85998	11603	2331	7354	6709
COIFishdegen	1	154	214	200	10	280	6	98	60	CO1 sequences from BOLD and GenBank	YES	2807863	2732673	322245	284243	271704	237175	215810	180113	6955	2288	14400	13214
fwhEPTD	5	122	162	130	10	280	6	98	60	CO1 sequences from BOLD and GenBank	YES	1861161	1757066	398284	258808	252409	180390	162736	108354	168	Primer pair not tested on these samples	17479	11751
Leray	3	293	333	200	10	280	6	98	60	CO1 sequences from BOLD and GenBank	YES	1323424	1284212	572697	357484	332588	152363	135923	113789	6343	1087	10095	9675
MG2	1	113	153	130	10	280	6	98	60	CO1 sequences from BOLD and GenBank	YES	2807863	2732673	1021563	534793	523372	264000	216636	180276	27048	3762	20252	18691
MiFish	6	152	192	130	10	280	6	98	60	barque 12S default dataset + GenBank 12S	YES	1504507	1398589	222452	156314	152700	132162	124463	118279	5536	4842	2152	1714
orbcl	3	201	241	200	10	280	6	98	60	rbcl GenBank + diat_barcode_v11.1_all_rbcl_frogs from http://genoweb.toulouse.inra.fr/frogs_databanks/assignation/Diat.barcode/	YES	1323424	1284212	572697	202857	179389	133312	116467	26540	45	Primer pair not tested on these samples	16775	13158
Uniorbcl	2	213	253	200	10	280	6	98	60	rbcl GenBank + diat_barcode_v11.1_all_rbcl_frogs from http://genoweb.toulouse.inra.fr/frogs_databanks/assignation/Diat.barcode/	YES	3344236	3158240	504811	144478	130736	111376	83334	14908	84	Primer pair not tested on these samples	27946	21484
Uni16S	4	368	428	260	10	280	6	98	60	Silva 138 16S from http://genoweb.toulouse.inra.fr/frogs_databanks/assignation/SILVA/16S/	YES	1173007	1091794	376683	355206	295608	242938	158300	148	11	Primer pair not tested on these samples	84570	3125
Uni18S	1	389	449	260	10	280	6	98	60	18S from GenBank	YES	2807863	2732673	272543	233870	189875	124631	78572	25092	9	Primer pair not tested on these samples	45742	16595
UniPh	5	389	449	260	10	280	6	98	60	18S from GenBank	YES	1861161	1757066	466980	249453	203775	130616	101415	38202	32	Primer pair not tested on these samples	28741	13427
